# ARID1A deficiency unleashes centromeric RNA transcription to drive chromosomal instability and boosts PKMYT1 inhibitor efficacy via RNA sensing

**DOI:** 10.64898/2026.04.11.717899

**Authors:** Chengguo Li, Xueqian Cheng, Weizhen Liu, Gengyi Zou, Thi Hong Minh Nguyen, Emily Zhao, Noemi Ira, Liyong Zeng, Yibo Fan, Shilpa Dhar, Guocan Wang, Shumei Song, Ming Zhao, Rugang Zhang, Yuan-Hung Lo, Timothy A. Yap, Jaffer Ajani, Guang Peng

## Abstract

Cancer gene-associated mutations and molecular hallmarks of chromosomal instability (CIN) are unexpectedly common in histologically normal cells and tissues. These emerging findings challenge the binary distinction between “normal” and “cancerous” cells and suggest that early tumorigenesis may commence against a background of widespread yet largely tolerated genomic instability. However, it remains largely unexplored how a cancer gene-associated mutation can initiate the development of CIN-like states in non-malignant cells and drive tumor evolution. *ARID1A*, a chromatin remodeling factor, was identified as the most frequently mutated gene in both gastric normal epithelium and tumors. This distinctive molecular convergence presents an opportunity to elucidate the mechanisms by which a cancer-associated gene facilitates the initiation of early CIN phenotypes and develop effective antitumor strategies. In the present study, using primary human gastric organoids, we employed optical genome mapping (OGM) and live-imaging technologies to demonstrate that *ARID1A* depletion induced a wide spectrum of structural variants (SVs), copy number variants (CNVs), and chromosomal segregation errors, characteristic features of CIN at a very early stage of gastric tumorigenesis. Mechanistically, ARID1A bound centromere repetitive satellite DNA (satDNA) sequences. Its SWI/SNF-associated chromatin remodeling activity was required for suppressing satDNA transcription and the production of α-SatRNA, through restricting RNAPII elongation. Consequently, *ARID1A* depletion led to overexpression of α-SatRNA, and a higher incidence of sister chromatid exchange (SCE), a sensitive indicator of CIN. Importantly, the elevated α-SatRNA expression in *ARID1A*-deficient cells further established a dual therapeutic vulnerability for G2/M checkpoint blockade, such as PKMYT1 inhibitor (PKMYTi), by concurrently aggregating CIN-induced cell death and activating self-dsRNA sensing-mediated innate immune response. Notably, PKMYTi markedly promoted α-SatRNA expression, aberrant release of these self-derived dsRNAs into the cytosol and a robust activation of the RIG/MDA5-MAVS-depenent type-I interferon response in *ARID1A*-depleted cells. As expected, PKMYTi potentiated the efficacy of immunotherapy in *ARID1A*-deficient gastric tumors. Together, our findings reveal that *ARID1A* deficiency unleashes centromeric α-SatRNA transcription, which sets the molecular stage for tumor evolution and targeted therapy by coordinately inducing CIN and self-dsRNA-induced innate immune responses.
