## supplementary table 1 for "ARID1A deficiency unleashes centromeric RNA transcription to drive chromosomal instability and boosts PKMYT1 inhibitor efficacy via RNA sensing"

### Sheet: qPCR primers
	a-SatRNA	F	AAGGTCAATGGCAGAAAAGAA
	a-SatRNA	R	CAACGAAGGCCACAAGATGTC
	ARID1A	F	CCTGAAGAACTCGAACGGGAA
		R	TCCGCCATGTTGTTGGTGG
	MajSAT	F	GGCGAGAAAACTGAAAATCACG
		R	CTTGCCATATTCCACGTCCT
	MinSAT	F	TTGGAAACGGGATTTGTAGA
		R	CGGTTTCCAACATATGTGTTTT
	hCCL5	F	TGCCCACATCAAGGAGTATTT
		R	CTTTCGGGTGACAAAGACG
	hCXCL10	F	GGCCATCAAGAATTTACTGAAAGCA
		R	CTGTGTGGTCCATCCTTGGAA
	hOAS1	F	AGTTGACTGGCGGCTATAAAC
		R	GTGCTTGACTAGGCGGATGAG
	hISG15	F	CGCAGATCACCCAGAAGATCG
		R	TTCGTCGCATTTGTCCACCA
	mOas1	F	GCCTGATCCCAGAATCTATGC
		R	GAGCAACTCTAGGGCGTACTG
	mIsg15	F	GGTGTCCGTGACTAACTCCAT
		R	TGGAAAGGGTAAGACCGTCCT
	mIfit1	F	CTGAGATGTCACTTCACATGGAA
		R	GTGCATCCCCAATGGGTTCT
	mCcl5	F	GCTGCTTTGCCTACCTCTCC
		R	TCGAGTGACAAACACGACTGC
	mCxcl10	F	CCAAGTGCTGCCGTCATTTTC
		R	GGCTCGCAGGGATGATTTCAA
	hIFNB1	F	GCGACACTGTTCGTGTTGTC
		R	GCCTCCCATTCAATTGCCAC
	hGAPDH	F	ACA CCA TGG GGA AGG TGA AG
		R	AAG GGG TCA TTG ATG GCA AC
	h18s	F	CGCAGCTAGGAATAATGGAATAGG
		R	GCCTCAGTTCCGAAAACCAA
	mGapdh	F	AATCTTGAGTGAGTTGTCA
		R	CGTATTGGGCGCCTGGTCA
	m18s	F	TTCGTATTGCGCCGCTAGA
		R	CTTTCGCTCTGGTCCGTCTT
