## supplementary table 2 for "ARID1A deficiency unleashes centromeric RNA transcription to drive chromosomal instability and boosts PKMYT1 inhibitor efficacy via RNA sensing"

### Sheet: Sheet1
	a-SatRNA	smFISH probe set
	CAAAGAAGTTTCTGAGAATG
	TGAGTTGAATGCACACATCA
	AAAAGGAAGGTTCAACTCTG
	TGTTTCAAAACTGCTCTATG
	TGCAGATTCTACAAAAAGAG
	AAGCGGTCCAAATATCCACT
	CGTTTCCAACGAAGGCCTCA
	TTTTTATATGAAGATATTCC
	CTGAGAATGCTTCTGTCTAG
	CACACATCACAAAGAAGTTT
	TCAACTCTGTGAGTTGAATG
	TGCTCTATGAAAAGGAAGGT
	CAAAAAGAGTGTTTCAAAAC
	ATATCCACTTGCAGATTCTA
	AAGGCCTCAAAGCGGTCCAA
	AGATATTCCCGTTTCCAACG
	TCTGTCTAGTTTTTATATGA
