## supplementary table 3 for "ARID1A deficiency unleashes centromeric RNA transcription to drive chromosomal instability and boosts PKMYT1 inhibitor efficacy via RNA sensing"

### Sheet: Sheet1
	TIL score gene list			ISG score gene list
	CD8A			ADAR
	CCL5			DDX60
	CXCL9			HERC6
	CXCR6			IRF7
	CD27			OASL
	CD274 (PD-L1)			PSME2
	CD276 (B7-H3)			STAT2
	CMKLR1			TRIM25
	HLA-DQA1			BST2
	HLA-DRB1			DHX58
	HLA-E			IFI35
	IDO1			ISG15
	LAG3			OGFR
	NKG7			RSAD2
	PDCD1LG2 (PD-L2)			TDRD7
	PSMB10			UBE2L6
	STAT1			CASP1
	TIGIT			EIF2AK2
				IFIH1
				ISG20
				PARP12
				RTP4
				TRAFD1
				USP18
				CMPK2
				EPSTI1
				IFIT2
				MX1
				PARP14
				SMAD9L
				TRIM14
				CXCL10
				GBP4
				IFIT3
				NMI
				PNPT1
				SP110
				TRIM21
